# Loss of Bone Marrow β1/β2-Adrenergic Receptors Reprograms Host-Microbiota Interactions and Protects Against Diet-Induced Obesity

**DOI:** 10.64898/2026.03.05.707516

**Authors:** Adriana Alviter-Plata, Niousha Ahmari, Jennifer Gadient, Elizabeth Brammer-Robbins, Christopher J. Martyniuk, Jasenka Zubcevic

## Abstract

The gut ecosystem is shaped by multiple factors with the immune system being one of the major determinants in shaping its composition in health and disease. On the other hand, the immune system regulates its responses through the action of the sympathetic nervous system (SNS) in part through beta-adrenergic receptors 1/2 (ADRB1/2). In the past years, a clear link has been established between the immune system, SNS, and the modification of nutrient absorption by the gut microbiota in the development of diet-induced obesity. We have previously shown in male mice transplanted with bone marrow cells ADRB1/2 knock-out mice (KD) showed mild immunosuppression and microbiota changes. Post-recovery, mice were challenged with high-fat diet (HFD) for two weeks *ad libitum*. Our findings show that KD mice are protected against diet-induced adiposity and weight gain. Additionally, these mice showed an increase in residual calorific values and a decreased expression of the fatty acid transporter FAT/CD36. Suggesting a decreased absorption of lipids in the KD mice. Gut microbiota analysis showed that KD microbiota composition on a HFD remained stable with a significant enrichment in the *Bacteroidetes phylum*, which is depleted in obesity. This was associated with a switch from triglycerides to diglyceride fecal profile. Moreover, microbiome culture showed a decrease in triglycerides after an incubation with 0.1% of HFD lipid extract. Suggesting a potential role of the *Bacteroidetes phylum* in the metabolism of these lipids. Our findings demonstrate not only that the gut microbiota can modify nutrient absorption and susceptibility to diet-induced obesity but also that the immune system contributes to selective depletion of microbial members that would otherwise thrive on dietary lipids. Revealing a novel mechanism by which host immunity sculpts the gut ecosystem in ways that influence metabolic outcomes.
