## Supplementary Table 1 for "Loss of Bone Marrow β1/β2-Adrenergic Receptors Reprograms Host-Microbiota Interactions and Protects Against Diet-Induced Obesity"

### Sheet: WT_DietComparison_PICRUSt
Pathway	p-values	p-values (corrected)	CNT: mean rel. freq. (%)	HFD: mean rel. freq. (%)
PWY-7111	0.0285083	0.166218	1.15241	1.22337
PWY-7663	0.00171322	0.0535771	0.924104	1.04904
PWY-5973	0.00139095	0.0531653	0.889694	1.00961
PWY-7229	0.0143749	0.109888	0.936482	0.854163
PWY-6126	0.0242155	0.154261	0.846199	0.733335
GLYCOLYSIS	0.00124505	0.0535371	0.951385	0.697182
ANAEROFRUCAT-PWY	0.00097028	0.0834441	0.820718	0.568543
PWY-7222	0.0431509	0.218293	0.68775	0.524897
PWY-7220	0.0431509	0.221551	0.68775	0.524897
PWY-5484	0.00121972	0.0599404	0.825066	0.513356
PWY-7199	0.0039349	0.0796238	0.608541	0.497268
PWY-5659	0.0105716	0.13469	0.666179	0.494359
PWY-7242	0.024541	0.153493	0.388564	0.483073
PWY-6151	0.0228164	0.148091	0.585477	0.462223
P164-PWY	0.0213767	0.144188	0.270883	0.423536
COBALSYN-PWY	0.00159614	0.0549073	0.279945	0.411792
PWY-6269	0.00301256	0.0690879	0.271487	0.396221
PWY-5509	0.00296531	0.0728618	0.270083	0.394653
COLANSYN-PWY	0.0320917	0.178057	0.391341	0.339372
P108-PWY	0.0467342	0.232994	0.450452	0.334378
PWY-6969	0.0155805	0.116515	0.439503	0.252553
PWY-6700	0.017208	0.125948	0.335271	0.241261
PENTOSE-P-PWY	0.00324014	0.0696631	0.363922	0.233032
P4-PWY	0.0380992	0.198578	0.405229	0.229653
PWY-5971	0.0114229	0.140339	0.0637146	0.184226
DENOVOPURINE2-PWY	0.0201689	0.138762	0.0795359	0.172935
TCA	0.0262543	0.158447	0.305859	0.169672
PWY-7664	0.00399054	0.0653689	0.0503603	0.16367
PWY-841	0.0122214	0.140139	0.0627169	0.158254
PWY-6703	0.0101886	0.134803	0.21975	0.156555
PRPP-PWY	0.0189745	0.133208	0.0675695	0.143955
PWY-6282	0.00398215	0.0720978	0.0439589	0.143944
PWY0-862	0.00398909	0.0686124	0.0437734	0.143051
PWY-6519	0.0369417	0.195507	0.0623292	0.141866
PWY-5989	0.00484307	0.075728	0.0439947	0.140026
PWY0-166	0.0140923	0.110177	0.0555656	0.135239
PWY0-781	0.000781276	0.134379	0.311723	0.127242
PWY-7003	0.013478	0.113084	0.0573948	0.126579
PWY-7332	0.0249769	0.153429	0.0735265	0.122614
FASYN-INITIAL-PWY	0.00397527	0.0759719	0.0370884	0.121869
HISDEG-PWY	0.00999962	0.137595	0.0651232	0.116183
PWY-6478	2.61317e-05	0.00898932	0.0461546	0.113456
PWY-5913	0.00286499	0.075812	0.236458	0.11228
PWY-6125	0.0122577	0.13177	0.0416576	0.108436
PWY-7196	0.0115908	0.137491	0.0392604	0.104988
PWY-2941	0.00891806	0.127825	0.245372	0.0994464
PWY-7200	0.013976	0.111808	0.0401014	0.0993624
PWY-7228	0.0122696	0.127901	0.0359633	0.0941342
PWY-7211	0.0137427	0.11256	0.0387975	0.0910101
PWY-6891	0.049536	0.240005	0.0286226	0.0859461
PWY-7184	0.01273	0.112285	0.0271569	0.071198
PWY-6708	0.0123145	0.124594	0.0207511	0.0661533
PWY-5857	0.0123145	0.117672	0.0207511	0.0661533
PWY-5856	0.0123145	0.114492	0.0207511	0.0661533
PWY-5855	0.0123145	0.121034	0.0207511	0.0661533
PWY-6545	0.0133747	0.115022	0.0250538	0.065255
UBISYN-PWY	0.0122218	0.135623	0.0203322	0.0649069
PWY-7197	0.0124578	0.112776	0.0243649	0.0648393
TEICHOICACID-PWY	0.0298249	0.170996	0.163497	0.0623654
P341-PWY	0.0283359	0.168061	0.0359617	0.0571222
PWY-5384	0.00178405	0.0511426	0.187068	0.0515942
NAD-BIOSYNTHESIS-II	0.0331221	0.178031	0.0230937	0.0481253
PWY-5705	0.00105829	0.0728106	0.0138874	0.0316911
PWY-6641	0.021535	0.142462	0.00385721	0.0268295
PWY-7090	0.00890581	0.1332	0.00726659	0.0227934
P162-PWY	0.0482778	0.237251	0.0142125	0.0226575
PWY-5918	0.0316456	0.178461	0.00700668	0.020063
PWY0-1061	0.0007961	0.0912861	0.137603	0.0173321
HEME-BIOSYNTHESIS-II	0.0324453	0.177161	0.00286683	0.00823887
PWY-6470	0.0179514	0.128652	0.00286924	0.00764443
CODH-PWY	0.00116417	0.0667457	0.000774018	0.00689322

### Sheet: KD_DietComparison_PICRUSt
Pathway	p-values	p-values (corrected)	CNT: mean rel. freq. (%)	HFD: mean rel. freq. (%)
PWY0-1479	8.68532e-05	0.0298775	0.0981952	0.00567843	-0.0925168
PWY-5304	0.000197544	0.0339775	0.120463	0.00728589	-0.113178
PWY-181	0.000949462	0.108872	0.148299	0.00949708	-0.138802
PWY-6891	0.00115623	0.0994359	0.119249	0.0147499	-0.104499
PWY-7229	0.00155655	0.107091	0.870429	0.935165	0.064736
PWY-6641	0.00220112	0.126197	0.016651	0.000171182	-0.0164798
PWY-1861	0.00220596	0.108407	0.12259	0.0596039	-0.0629863
RUMP-PWY	0.0022479	0.0966595	0.083549	0.0425022	-0.0410468
PWY-5005	0.00427963	0.163577	0.0629477	0.0102879	-0.0526598
PWY-6895	0.00461143	0.158633	0.243882	0.0518103	-0.192072
PWY-6126	0.0069617	0.217711	0.771988	0.866574	0.0945853
PWY490-3	0.00895507	0.256712	0.115298	0.0638735	-0.0514243
GLUCARDEG-PWY	0.0185491	0.490837	0.0300653	0.00751494	-0.0225504
PWY-1622	0.0198397	0.487491	0.00472032	0	-0.00472032
PWY-1541	0.021465	0.492264	0.000878176	9.79289e-05	-0.000780248
PWY-5918	0.0240727	0.517563	0.0570179	0.00782696	-0.0491909
HEME-BIOSYNTHESIS-II	0.0249514	0.504899	0.0248029	0.00332466	-0.0214782
GALACTARDEG-PWY	0.0252747	0.483028	0.00197394	9.94631e-05	-0.00187448
GLUCARGALACTSUPER-PWY	0.0252747	0.457606	0.00197394	9.94631e-05	-0.00187448
PWY-5154	0.0299627	0.515359	0.246797	0.408269	0.161473
P23-PWY	0.0308607	0.505527	0.239714	0.0837006	-0.156013
FASYN-ELONG-PWY	0.0343819	0.537607	0.513311	0.638337	0.125026
PWY-7220	0.03563	0.532901	0.586438	0.723725	0.137286
PWY-7222	0.03563	0.510697	0.586438	0.723725	0.137286
PWY-7323	0.0399822	0.550155	0.317768	0.424884	0.107117
PWY-7199	0.0402303	0.532278	0.491435	0.619152	0.127716
PWY-6151	0.042431	0.540603	0.448387	0.550282	0.101895
PYRIDNUCSYN-PWY	0.0434116	0.533342	0.445853	0.53313	0.0872772
P42-PWY	0.0449095	0.532719	0.489389	0.695322	0.205933
PWY0-1533	0.0458867	0.526168	0.00185527	0.000278196	-0.00157708
P108-PWY	0.0460379	0.510872	0.402043	0.539196	0.137153
PWY-5384	0.0489445	0.526153	0.135209	0.0515619	-0.083647
